# Widespread occurrence of bovine-like and new viruses in wild deer across the United States

**DOI:** 10.64898/2026.07.17.739239

**Authors:** Axel O.G. Hoarau, Meggan E. Craft, Simona J. Kraberger, Brock Geary, Jennifer Høy-Petersen, Julie C. Ellis, Jeremy Alder, Sara Hathaway, George Wittemyer, Guillaume Bastille-Rousseau, Tadao Kishimoto, Taylor Anderson, Travis Gallo, Jennifer M. Mullinax, Amira A. Roess, James D. Forester, Tyler J. Garwood, Tiffany M. Wolf, Jennifer L. Malmberg, Marnee K. Roundtree, Georgia C. Titcomb, Rebecca M. Windell, Maria A. Diuk-Wasser, Laura D. Plimpton, Meredith C. VanAcker, Alec Baker, Avery M. Corondi, W. David Walter, Tyler S. Walters, Daniel M. Grove, Justin R. Kosiewska, Dailee L. Metts, Cameron Mitchell, Lisa I. Muller, Mark Q. Wilber, Jacob D. Wyrick, Kezia R. Manlove, Megan Morrison, Lauren Smith, Virginia Stout, Grete Wilson-Henjum, Kim M. Pepin, Roderick B. Gagne

**Affiliations:** Department of Pathobiology, Wildlife Futures Program, University of Pennsylvania School of Veterinary Medicine, New Bolton Center, Kennett Square, PA, 19348, USA; Department of Ecology, Evolution and Behavior, University of Minnesota, Saint-Paul, MN, 55108, USA; The Biodesign Center for Fundamental and Applied Microbiomics, School of Life Sciences, Arizona State University, Tempe, AZ, 85281, USA; Department of Fish, Wildlife and Conservation Biology, Colorado State University, Fort Collins, CO, 80523, USA; Center for Wildlife Sustainability Research, Southern Illinois University, Carbondale, IL, 62901, USA; Department of Geography and Geoinformation Science, George Mason University, Fairfax, VA, 22030, USA; Department of Environmental Science and Technology, University of Maryland, College Park, MD, 20742, USA; Department of Global and Community Health, College of Health and Human Services, George Mason University, Fairfax, VA, 22030, USA; Department of Fisheries, Wildlife and Conservation Biology, University of Minnesota, Saint-Paul, MN, 55108, USA; Department of Veterinary Population Medicine, College of Veterinary Medicine, University of Minnesota, Saint-Paul, MN, 55108, USA; United States Department of Agriculture, Animal and Plant Health Inspection Services, Wildlife Services, National Wildlife Research Center, Fort Collins, CO, 80521, USA; Nebraska Game and Parks Commission, Lincoln, NE, 68522, USA; Department of Ecology, Evolution, and Environmental Biology, Columbia University, New York, NY, 10027, USA; Department of Evolution, Ecology, and Organismal Biology, University of California, Riverside, CA, 92521, USA; Pennsylvania Cooperative Fish and Wildlife Research Unit, The Pennsylvania State University, University Park, PA, 16802, USA; Dark Hollow Wildlife Consulting, Auburn, PA, 17922, USA; Department of Ecosystem Science and Management, The Pennsylvania State University, University Park, PA 16802; School of Natural Resources, University of Tennessee Institute of Agriculture, Knoxville, TN, 37996, USA; Department of Wildland Resources and Ecology Center, Utah State University, Logan, UT, 84322, USA; Utah Division of Wildlife Resources, Salt Lake City, UT, 84103, USA

**Keywords:** Wildlife, Virome, Metagenomic, *Odocoileus virginianus*, *Odocoileus hemionus*, Deer, Virus

## Abstract

Over the past several decades, deer populations in North America have grown considerably, resulting in frequent contact with humans and livestock, and increased potential for pathogen spillover. Despite the importance of pathogen spillover among humans, wildlife, and livestock, the diversity of viruses present in deer remains largely unknown. Using a metagenomic high-throughput sequencing approach, we characterized viral communities in the upper respiratory tracts of live mule deer (*Odocoileus hemionus*) and white-tailed deer (*Odocoileus virginianus*) captured at fourteen study sites in nine states across the United States. We identified vertebrate-infecting viruses in both deer species at all but two of the study sites, located in Illinois and Utah. Viral richness did not vary among species or study sites. However, viral community composition was different across study sites but not among deer species. Amongst the detected viral sequences, several originate from or were closely related to viruses previously described in humans (*e.g.*, severe acute respiratory syndrome coronavirus 2) and livestock (*e.g.*, bovine-like coronavirus). We also documented viruses recently discovered in deer, such as CHeRI orbivirus 1. Finally, we identified several new putative viruses in the *Picornaviridae*, *Rhabdoviridae* and *Tobaniviridae* families, including a novel *Aphthovirus* related to bovine rhinitis A virus in both deer species, across seven states and nine study sites. Our findings expand the understanding of viral diversity in two deer species across the United States, providing important insights for managing pathogens at the wildlife, livestock, and human interface.
