## Supplementary Table 1: Details on samples included in the different libraries/pools. for "Widespread occurrence of bovine-like and new viruses in wild deer across the United States"

### Sheet: Sheet1
Supplementary Table 1: Details on samples included in the different libraries/pools
Library ID	State	Location	Species	Sample ID	Collection Date (MM/DD/YYYY)	Sex	Age	RNA concentration for each sample (ng/μL)	RNA concentration for the pool (ng/μL)	DNA concentration after library preparation (ng/μL)
CO1	Colorado	Poudre River	Mule Deer (Odocoileus hemionus)	tCOV000389	2024-01-05	Female	Adult	14.3	20.1	58
				tCOV000344	2024-01-20	Female	Adult	25.7
				tCOV000336	2024-02-22	Female	Yearling	23.6
				tCOV000341	2024-03-02	Female	Adult	17.4
				tCOV001280	2024-03-11	Female	Adult	30.4
				tCOV001133	2024-02-14	Male	Adult	19.2
				tCOV000333	2024-02-14	Male	Adult	18.6
				tCOV001205	2024-03-07	Male	Yearling	21.1
				tCOV001279	2024-03-11	Male	Yearling	29.9
				tCOV001277	2024-03-12	Male	Yearling	2.2
CO2	Colorado	Poudre River	White-tailed deer (Odocoileus virginianus)	tCOV001135	2023-11-23	Female	Yearling	23.9	17.4	39.2
				tCOV001184	2023-12-14	Female	Adult	21.3
				tCOV001185	2023-12-15	Female	Adult	26.1
				tCOV001186	2023-12-16	Female	Adult	16
				tCOV000335	2024-02-17	Female	Adult	10.4
				tCOV000343	2024-01-27	Male	Adult	11.8
				tCOV001183	2024-01-28	Male	Yearling	17.9
				tCOV001187	2024-02-27	Male	Yearling	27.8
				tCOV001207	2024-02-29	Male	Adult	23
				tCOV000334	2024-02-17	Male	Adult	16.9
IL1	Illinois	Shelbyville	White-tailed deer (Odocoileus virginianus)	tCOV000590	2024-01-16	Male	Fawn	4.82	10.5	42.4
				tCOV000549	2024-01-16	Male	Fawn	4.59
				tCOV000545	2024-01-17	Male	Fawn	12.2
				tCOV000538	2024-02-01	Male	Adult	28.6
				tCOV000599	2024-02-07	Male	Fawn	13.7
				tCOV000594	2024-01-20	Female	Adult	5.34
				tCOV000532	2024-01-22	Female	Yearling	26.9
				tCOV000591	2024-01-25	Female	Adult	10.3
				tCOV000526	2024-01-27	Female	Adult	3.99
				tCOV000501	2024-02-08	Female	Yearling	15.2
IL2	Illinois	Touch of Nature	White-tailed deer (Odocoileus virginianus)	tCOV000527	2023-12-06	Female	Fawn	15	8.65	20.7
				tCOV000598	2023-12-06	Male	Fawn	6.52
				tCOV000563	2023-12-20	Male	Fawn	8.02
				tCOV000579	2024-01-30	Male	Adult	11.2
				tCOV000583	2024-02-21	Male	Yearling	15.4
				tCOV000540	2023-12-10	Female	Fawn	4.07
				tCOV000585	2023-12-10	Female	Yearling	5.94
				tCOV000587	2023-12-11	Female	Yearling	12.9
				tCOV000615	2023-12-12	Female	Adult	8.55
				tCOV000576	2023-12-15	Female	Yearling	10.5
IL3	Illinois	Touch of Nature	White-tailed deer (Odocoileus virginianus)	tCOV000509	2024-01-17	Female	Yearling	6.46	7.47	21.2
				tCOV000614	2024-01-21	Female	Adult	4.55
				tCOV000592	2024-01-24	Female	Adult	10.4
				tCOV000580	2024-01-26	Female	Adult	6.56
				tCOV000577	2024-01-29	Female	Adult	15.2
				tCOV000595	2024-02-23	Male	Fawn	8.55
				tCOV000552	2024-03-01	Male	Fawn	5.87
				tCOV000609	2024-03-06	Male	Yearling	12.1
				tCOV000511	2024-03-07	Male	Adult	2.89
				tCOV002984	2024-03-26	Male	Adult	2.2
IL4	Illinois	Touch of Nature	White-tailed deer (Odocoileus virginianus)	tCOV000544	2023-12-06	Female	Adult	9.86	7.81	28
				tCOV000589	2023-12-15	Female	Fawn	9.93
				tCOV000562	2024-01-09	Female	Yearling	2.4
				tCOV000581	2024-01-09	Female	Adult	3.33
				tCOV000584	2024-01-09	Female	Adult	11
				tCOV000608	2024-01-18	Male	Fawn	4.37
				tCOV000558	2024-01-20	Male	Yearling	6.99
				tCOV000578	2024-02-11	Male	Adult	13
				tCOV000508	2024-02-13	Male	Fawn	4.49
				tCOV000556	2024-02-20	Male	Fawn	9.8
MD	Maryland	DC area	White-tailed deer (Odocoileus virginianus)	tCOV002515	2024-02-07	Male	Adult	9.78	11.3	52
				tCOV002512	2014-01-31	Female	Fawn	10.9
				tCOV002511	2024-01-30	Male	Adult	11.1
				tCOV002509	2024-01-23	Female	Adult	3.67
				tCOV002508	2024-01-22	Female	Adult	21.7
				tCOV002507	2024-01-18	Female	Adult	26
				tCOV002506	2024-01-18	Female	Adult	12.1
				tCOV002516	2024-02-19	Male	Yearling	2.62
				tCOV002518	2024-02-19	Male	Yearling	8.12
				tCOV002517	2024-02-19	Male	Yearling	8.9
MN1	Minnesota	Carver Park	White-tailed deer (Odocoileus virginianus)	tCOV002321	2024-01-07	Female	Adult	33.2	21.6	39.7
				tCOV002323	2024-01-07	Female	Adult	26.8
				tCOV002338	2024-01-07	Female	Adult	25.9
				tCOV002353	2024-01-07	Female	Adult	20.1
				tCOV002364	2024-01-07	Female	Adult	19.5
				tCOV002322	2024-01-07	Male	Adult	20.4
				tCOV002325	2024-01-07	Male	Adult	20.8
				tCOV002430	2024-01-07	Male	Yearling	29
				tCOV002319	2024-01-08	Male	Adult	24.1
				tCOV002333	2024-01-08	Male	Adult	6.04
MN2	Minnesota	Shakopee	White-tailed deer (Odocoileus virginianus)	tCOV002330	2024-01-10	Female	Yearling	24.9	20.7	40.6
				tCOV002331	2024-01-10	Female	Adult	25.8
				tCOV002356	2024-01-11	Female	Yearling	25.2
				tCOV002351	2024-01-10	Female	Undetermined	16
				tCOV002355	2024-01-10	Female	Yearling	21.1
				tCOV002332	2024-01-10	Male	Adult	12.7
				tCOV002456	2024-01-11	Male	Adult	21.6
				tCOV002395	2024-01-11	Male	Adult	14.6
				tCOV002399	2024-01-11	Male	Adult	26.1
				tCOV002448	2024-01-11	Male	Adult	24.1
NE	Nebraska	Carter Canyon	Mule Deer (Odocoileus hemionus)	tCOV003597	2024-02-17	Male	Yearling	9.94	19.6	>100 (too high to be measured with the Qubit kit)
				tCOV003595	2024-02-17	Male	Adult	23.6
				tCOV003589	2024-02-17	Male	Yearling	40.2
				tCOV003587	2024-02-17	Male	Yearling	41.4
				tCOV003583	2024-02-17	Male	Adult	12.3
				tCOV003596	2024-02-17	Female	Adult	20.7
				tCOV003594	2024-02-17	Female	Adult	11.3
				tCOV003592	2024-02-17	Female	Adult	13.3
				tCOV003591	2024-02-17	Female	Adult	2.2
				tCOV003590	2024-02-17	Female	Yearling	17.9
NY	New York	Staten Island	White-tailed deer (Odocoileus virginianus)	tCOV0061451	2024-01-07	Female	Adult	13000	12.4	37.3
				tCOV0061453	2024-01-08	Female	Adult	11800
				tCOV0061459	2024-01-10	Female	Adult	12600
				tCOV0061460	2024-01-09	Female	Adult	16300
				tCOV0061461	2024-01-07	Female	Adult	14800
				tCOV0061452	2024-01-08	Male	Adult	14700
				tCOV0061455	2024-01-09	Male	Adult	8970
				tCOV0061456	2024-01-10	Male	Adult	19700
				tCOV0061457	2024-01-12	Male	Adult	13800
				tCOV0061463	2024-01-07	Male	Undetermined	5530
PA1	Pennsylvania	Bedford/Fulton	White-tailed deer (Odocoileus virginianus)	tCOV002609	2024-03-11	Female	Adult	8.82	18.6	30.5
				tCOV002570	2024-03-07	Female	Adult	16.8
				tCOV000727	2024-01-28	Female	Adult	6.42
				tCOV000730	2024-01-27	Female	Fawn	14.5
				tCOV000701	2024-01-25	Female	Fawn	22.3
				tCOV002663	2024-03-06	Male	Adult	7.15
				tCOV002635	2024-03-11	Male	Adult	15.7
				tCOV002673	2024-03-06	Male	Adult	13.7
				tCOV000724	2024-01-25	Male	Adult	11.4
				tCOV000702	2024-01-28	Male	Adult	8.86
PA2	Pennsylvania	Treasure Lake	White-tailed deer (Odocoileus virginianus)	tCOV002603	2024-02-20	Female	Adult	12.9	25.2	>100 (too high to be measured with the Qubit kit)
				tCOV002602	2024-02-19	Female	Adult	14.9
				tCOV002604	2024-02-22	Female	Adult	26.2
				tCOV002605	2024-02-22	Female	Adult	17
				tCOV002601	2024-02-19	Female	Adult	16.4
				tCOV002606	2024-02-23	Male	Adult	15.5
				tCOV002597	2024-02-12	Male	Adult	13.1
				tCOV002591	2024-02-06	Male	Adult	14.3
				tCOV002585	2024-02-01	Female	Adult	15.3
				tCOV002583	2024-01-25	Female	Adult	14
PA3	Pennsylvania	Bedford/Fulton	White-tailed deer (Odocoileus virginianus)	tCOV000809	2024-02-04	Female	Adult	7.7	11.1	30.8
				tCOV002552	2024-02-16	Male	Fawn	18.7
				tCOV000821	2024-02-26	Female	Adult	10.8
				tCOV000818	2024-03-07	Female	Fawn	16.6
				tCOV002571	2024-03-07	Female	Fawn	11.3
				tCOV002750	2024-03-25	Male	Adult	5.22
				tCOV002669	2024-03-31	Female	Fawn	6.85
				tCOV002612	2024-03-31	Female	Adult	5.94
				tCOV002557	2024-02-16	Male	Fawn	12.8
				tCOV000776	2024-03-31	Female	Adult	5.3
PA4	Pennsylvania	Bedford/Fulton	White-tailed deer (Odocoileus virginianus)	tCOV000807	2024-03-07	Female	Adult	20.3	12.8	48.9
				tCOV002578	2024-02-15	Female	Adult	9.39
				tCOV000842	2024-02-29	Male	Adult	11.5
				tCOV002581	2024-03-16	Female	Adult	10.7
				WF24-1000141	2024-03-26	Female	Adult	13.1
				tCOV002575	2024-02-22	Male	Fawn	15.3
				WF24-1000149	2024-03-20	Female	Adult	13.4
				tCOV002608	2024-03-20	Male	Adult	4.56
				tCOV002657	2024-03-06	Male	Adult	9.46
				tCOV002648	2024-03-04	Male	Fawn	19.8
TN	Tennessee	Ames Plantation	White-tailed deer (Odocoileus virginianus)	tCOV002933	2024-04-03	Male	Adult	17.1	12.3	32.4
				tCOV002929	2024-04-06	Male	Yearling	22.5
				tCOV002877	2024-01-28	Male	Adult	3.11
				tCOV002902	2024-01-29	Male	Adult	36
				tCOV002928	2024-01-29	Male	Adult	26.4
				tCOV002890	2024-02-17	Female	Yearling	24.8
				tCOV002855	2024-03-09	Female	Adult	20.4
				tCOV002858	2024-03-09	Female	Adult	11.8
				tCOV002856	2024-03-07	Female	Adult	16.3
				tCOV002862	2024-02-28	Female	Adult	9.68
UT1	Utah	Pine Valley	Mule Deer (Odocoileus hemionus)	tCOV001954	2023-12-18	Female	Adult	19.7	18.8	40.6
				tCOV001955	2023-12-18	Female	Adult	16.2
				tCOV001956	2023-12-18	Female	Adult	13.5
				tCOV001957	2023-12-18	Female	Adult	17.6
				tCOV001959	2023-12-18	Female	Adult	11.1
				tCOV001958	2023-12-18	Male	Yearling	17.2
				tCOV001963	2023-12-18	Male	Yearling	22.1
				tCOV001969	2023-12-19	Male	Yearling	21.4
				tCOV001970	2023-12-19	Male	Yearling	20.3
				tCOV001972	2023-12-19	Male	Yearling	22.3
UT2	Utah	Pine Valley	Mule Deer (Odocoileus hemionus)	tCOV001960	2023-12-18	Female	Adult	23.3	20.6	54
				tCOV001961	2023-12-18	Female	Adult	24.7
				tCOV001962	2023-12-18	Female	Undetermined	16.3
				tCOV001964	2023-12-18	Female	Adult	19.5
				tCOV001965	2023-12-19	Female	Adult	24.2
				tCOV001973	2023-12-19	Male	Yearling	19.1
				tCOV001979	2023-12-19	Male	Yearling	20.8
				tCOV001981	2023-12-19	Male	Yearling	19.6
				tCOV001985	2023-12-19	Male	Yearling	9.66
				tCOV001986	2023-12-19	Male	Yearling	13.6
UT3	Utah	Pine Valley	Mule Deer (Odocoileus hemionus)	tCOV001966	2023-12-19	Female	Adult	17.8	17.4	31.3
				tCOV001967	2023-12-19	Female	Adult	17.7
				tCOV001968	2023-12-19	Female	Adult	19.7
				tCOV001971	2023-12-19	Female	Adult	14
				tCOV001974	2023-12-19	Female	Adult	16.1
				tCOV001988	2023-12-19	Male	Yearling	13.7
				tCOV001991	2023-12-20	Male	Yearling	22.5
				tCOV001995	2023-12-20	Male	Yearling	14.5
				tCOV001997	2023-12-20	Male	Yearling	5.33
				tCOV001998	2023-12-20	Male	Yearling	17.9
UT4	Utah	La Sals	Mule Deer (Odocoileus hemionus)	tCOV001876	2023-12-02	Female	Adult	14.5	18.5	>100 (too high to be measured with the Qubit kit)
				tCOV001877	2023-12-02	Female	Adult	17.5
				tCOV001878	2023-12-02	Female	Adult	14.8
				tCOV001880	2023-12-02	Female	Adult	13.9
				tCOV001881	2023-12-02	Female	Adult	28.3
				tCOV001879	2023-12-02	Male	Adult	20.9
				tCOV001883	2023-12-02	Male	Adult	14
				tCOV001891	2023-12-02	Male	Adult	2.25
				tCOV001894	2023-12-06	Male	Adult	21
				tCOV001895	2023-12-06	Male	Adult	27.7
UT5	Utah	Nebo	Mule Deer (Odocoileus hemionus)	tCOV001801	2023-12-12	Female	Adult	16	20.8	55
				tCOV001803	2023-12-13	Female	Adult	19.3
				tCOV001800	2023-12-12	Female	Adult	17.5
				tCOV001799	2023-12-12	Female	Adult	24.9
				tCOV001798	2023-12-12	Female	Adult	14.2
				tCOV001810	2023-12-14	Female	Adult	16.8
				tCOV001802	2023-12-12	Male	Adult	26.5
				tCOV001808	2023-12-13	Male	Adult	16.3
				tCOV001809	2023-12-13	Female	Adult	18.5
				tCOV001812	2023-12-14	Male	Adult	16.5
