## Supplementary Table 2: Details on reads and contigs produced for each library/pool. for "Widespread occurrence of bovine-like and new viruses in wild deer across the United States"

### Sheet: Sheet1
Supplementary Table 2: Details on reads and contigs produced for each library/pool
							No. contigs rRNA and host filtered				No. contigs when non-filtered				Final contigs used
Library	State	Location	Species	Raw read pairs	Read pairs after fastp	Read pairs after rRNA and host depletion	Megahit	SPAdes rnaviral	SPAdes metaviral	All	Megahit	SPAdes rnaviral	SPAdes metaviral	All	Deduplicated contigs for viral identification	Min length	Max length	Average length
CO1	Colorado	Poudre River	Mule Deer (Odocoileus hemionus)	47950151	45991706	55575	21462	3186	934	25582	402038	758821	536018	1696877	794863	200	24004	557.24
CO2	Colorado	Poudre River	White-tailed deer (Odocoileus virginianus)	42699394	41782193	62848	430453	2604	877	433934	430453	811409	615846	1857708	838656	200	30759	569.3
IL1	Illinois	Shelbyville	White-tailed deer (Odocoileus virginianus)	48701857	47212221	83856	21135	4928	1809	27872	438320	811481	621426	1871227	835675	200	25112	598.91
IL2	Illinois	Touch of Nature	White-tailed deer (Odocoileus virginianus)	46295001	45004439	2951588	37172	34952	23241	95365	405082	767587	567628	1740297	866091	200	70624	561.88
IL3	Illinois	Touch of Nature	White-tailed deer (Odocoileus virginianus)	44839405	43792615	60368	19443	3605	1378	24426	388993	741238	565473	1695704	758352	200	25202	582.39
IL4	Illinois	Touch of Nature	White-tailed deer (Odocoileus virginianus)	46624773	45508538	178876	20814	8190	2901	31905	418610	794243	607713	1820566	817142	200	99436	586.33
MD	Maryland	DC area	White-tailed deer (Odocoileus virginianus)	48991761	47926716	61496	21067	3367	1432	25866	488322	895486	697380	2081188	902435	200	28859	646.3
MN1	Minnesota	Carver Park	White-tailed deer (Odocoileus virginianus)	42644161	41115251	36510	19008	1618	778	21404	457395	839208	640676	1937279	858028	200	24698	605.16
MN2	Minnesota	Shakopee	White-tailed deer (Odocoileus virginianus)	43294227	42308191	35722	18547	2047	922	21516	456338	837290	646973	1940601	847761	200	38481	620.5
NE	Nebraska	Carter Canyon	Mule Deer (Odocoileus hemionus)	50825316	49508513	27572	20560	1373	750	22683	447762	831547	615077	1894386	845930	200	29817	618.71
NY	Ney York	Staten Island	White-tailed deer (Odocoileus virginianus)	59234531	57487341	151554	22200	8081	4273	34554	527766	962374	764546	2254686	963075	200	30912	669.4
PA1	Pennsylvania	Bedford/Fulton	White-tailed deer (Odocoileus virginianus)	38451320	37289564	122743	18668	6113	2217	26998	387377	732920	547308	1667605	761528	200	23736	582.97
PA2	Pennsylvania	Treasure Lake	White-tailed deer (Odocoileus virginianus)	50916601	49562250	117501	20390	4965	2364	27719	473447	853958	660759	1988164	866621	200	28647	675.85
PA3	Pennsylvania	Bedford/Fulton	White-tailed deer (Odocoileus virginianus)	42541400	41320447	127227	19968	6393	2407	28768	412568	779297	587115	1778980	810644	200	24965	576.57
PA4	Pennsylvania	Bedford/Fulton	White-tailed deer (Odocoileus virginianus)	46879235	45968050	113928	20839	7194	2917	30950	436361	834569	627690	1898620	867999	200	23346	576.89
TN	Tennessee	Ames Plantation	White-tailed deer (Odocoileus virginianus)	47975203	46648251	261340	21185	15410	4419	41014	425654	796197	620749	1842600	822958	200	37129	627.52
UT1	Utah	Pine Valley	Mule Deer (Odocoileus hemionus)	38337218	37245830	82011	19412	3609	1144	24165	369526	740148	519178	1628852	770436	200	29679	527.47
UT2	Utah	Pine Valley	Mule Deer (Odocoileus hemionus)	51991139	50913944	87953	21254	3981	1266	26501	464318	871891	635639	1971848	900417	200	26843	585.26
UT3	Utah	Pine Valley	Mule Deer (Odocoileus hemionus)	49151761	47603654	97931	19786	3412	1128	24326	462858	871549	638832	1973239	889843	200	31465	585.72
UT4	Utah	La Sals	Mule Deer (Odocoileus hemionus)	62353443	61195625	98018	20468	1616	765	22849	480525	890835	665029	2036389	897464	200	26968	630.2
UT5	Utah	Nebo	Mule Deer (Odocoileus hemionus)	41851538	40920692	27367	18851	1754	649	21254	427576	828403	600010	1855989	849802	200	20638	565.18
			TOTAL	992549435	966306031	4841984	852682	128398	58571	1039651	9201289	17250451	12981065	39432805	17765720
			AVERAGE	4.72643e+07	4.60146e+07	230571	40603.9	6114.19	2789.1	49507.2	438157	821450	618146	1.87775e+06	845987
			MIN	38337218	37245830	27367	18547	1373	649	21254	369526	732920	519178	1628852	758352
			MAX	62353443	61195625	2951588	430453	34952	23241	433934	527766	962374	764546	2254686	963075
