## Supplementary Table 3: Details on number of viral contigs, length, and closest viral match identified for each library/pool. for "Widespread occurrence of bovine-like and new viruses in wild deer across the United States"

### Sheet: Sheet1
Supplementary Table 3: Details on number of viral contigs, length, and closest viral match identified for each library/pool
Library	State	Location	Species	Viral phylum/order/family	No. of contigs	Contigs size range (nt)	Closest match for longest contig	Closest match accession No.	% amino acid identity
CO1	Colorado	Poudre River	Mule Deer (Odocoileus hemionus)	Picornaviridae	1	7332	Bovine rhinitis A virus	KP236129.1	67.4
CO2	Colorado	Poudre River	White-tailed deer (Odocoileus virginianus)	Picornaviridae	2	7,236 - 7,276	Bovine rhinitis A virus	KP236129.1	67.6
IL1	Illinois	Shelbyville	White-tailed deer (Odocoileus virginianus)	None	-	-	-	-	-
IL2	Illinois	Touch of Nature	White-tailed deer (Odocoileus virginianus)	Coronaviridae	11	227 - 655	Severe acute respiratory syndrom coronavirus 2	OM103723.1	100
				Orthoherpesviridae	12	229 - 70,624	Ovine gammaherpesvirus 2	NC_007646.1	72.6
				Picornaviridae	1	7278	Bovine rhinitis A virus	NC_038303.1	67.4
				Rhabdoviridae	6	238 - 968	New Kent County virus	MF615270.1	89.4
IL3	Illinois	Touch of Nature	White-tailed deer (Odocoileus virginianus)	Orthoherpesviridae	78	226 - 7,033	Bovine gammaherpesvirus 6	NC_024303.1	52.7
IL4	Illinois	Touch of Nature	White-tailed deer (Odocoileus virginianus)	Orthoherpesviridae	9	269 - 99,335	Ovine gammaherpesvirus 2	NC_007646.1	72.6
				Picornaviridae	3	1,135 - 4,893	Bovine rhinitis A virus	NC_038303.1	66.6
MD	Maryland	DC area	White-tailed deer (Odocoileus virginianus)	Orthoherpesviridae	111	225 - 4,625	Bovine gammaherpesvirus 6	NC_024303.1	51.7
				Picornaviridae	1	7259	Bovine rhinitis A virus	NC_024303.1	67.7
MN1	Minnesota	Carver Park	White-tailed deer (Odocoileus virginianus)	Picornaviridae	9	278 - 1,017	Bovine rhinitis A virus	NC_038303.1	71.8
				Tobaniviridae	26	242 - 2,654	Bovine nidovirus TCH5	NC_027199.1	46.6
MN2	Minnesota	Shakopee	White-tailed deer (Odocoileus virginianus)	Tobaniviridae	12	230 - 1,051	Bovine nidovirus TCH5	NC_027199.1	36.9
NE	Nebraska	Carter Canyon	Mule Deer (Odocoileus hemionus)	Orthoherpesviridae	100	227 - 3,856	Bovine gammaherpesvirus 6	NC_024303.1	52.4
				Tobaniviridae	10	233 - 1,038	Bovine nidovirus TCH5	NC_027199.1	44.7
NY	New York	Staten Island	White-tailed deer (Odocoileus virginianus)	Sedoreoviridae	2	258 - 296	CHeRI orbivirus 1	MK903626.1	100
				Tobaniviridae	21	231 - 5,303	Bovine nidovirus TCH5	NC_027199.1	29.5
PA1	Pennsylvania	Bedford/Fulton	White-tailed deer (Odocoileus virginianus)	Orthoherpesviridae	88	225 - 7,164	Bovine gammaherpesvirus 6	NC_024303.1	52.6
				Paramyxoviridae	20	232 - 589	Respirovirus bovis	NC_002161.1	76.4
				Picornaviridae	1	7400	Bovine rhinitis A virus	NC_038303.1	68
PA3	Pennsylvania	Bedford/Fulton	White-tailed deer (Odocoileus virginianus)	Coronaviridae	10	228 - 486	Severe acute respiratory syndrom coronavirus 2	ON893320.1	100
				Orthoherpesviridae	71	227 - 9,789	Bovine gammaherpesvirus 6	NC_024303.1	72.8
				Picornaviridae	1	7298	Bovine rhinitis A virus	NC_038303.1	68
				Tobaniviridae	23	227 - 2,811	Bovine nidovirus TCH5	NC_027199.1	47.8
PA4	Pennsylvania	Bedford/Fulton	White-tailed deer (Odocoileus virginianus)	Orthoherpesviridae	97	230 - 1,671	Bovine gammaherpesvirus 6	NC_024303.1	51.4
				Picornaviridae	5	924 - 2,878	Bovine rhinovirus 1	NC_034245.1	66.4
				Tobaniviridae	10	227 - 894	Bovine nidovirus TCH5	NC_027199.1	47.8
PA2	Pennsylvania	Treasure Lake	White-tailed deer (Odocoileus virginianus)	Coronaviridae	2	241 - 267	Severe acute respiratory syndrom coronavirus 2	PP421552.1	98.9
				Picornaviridae	15	232 - 1,205	Bovine rhinovirus 1	NC_034245.1	72.4
				Tobaniviridae	4	225 - 8,939	Bovine nidovirus TCH5	NC_027199.1	61.3
UT1	Utah	Pine Valley	Mule Deer (Odocoileus hemionus)	Picornaviridae	1	7270	Bovine rhinitis A virus	NC_038303.1	67.1
				Tobaniviridae	14	245 - 509	Bovine nidovirus TCH5	NC_027199.1	61.7
UT2	Utah	Pine Valley	Mule Deer (Odocoileus hemionus)	Coronaviridae	40	232 - 2,482	Bovine coronavirus	NC_003045.1	99.5
				Paramyxoviridae	4	551 - 15,409	Respirovirus bovis	NC_002161.1	93.7
				Picornaviridae	3	7,205 - 7,254	Bovine rhinitis A virus	NC_038303.1	68.2
				Tobaniviridae	17	225 - 448	Bovine nidovirus TCH5	NC_027199.1	59.9
UT3	Utah	Pine Valley	Mule Deer (Odocoileus hemionus)	Coronaviridae	2	258 - 278	Bovine coronavirus	NC_003045.1	96.6
				Orthoherpesviridae	18	234 - 31,465	Bovine gammaherpesvirus 6	NC_024303.1	72.7
				Paramyxoviridae	22	257 - 1,006	Respirovirus bovis	NC_002161.1	97.2
				Picornaviridae	1	7246	Bovine rhinitis A virus	NC_038303.1	67.1
				Tobaniviridae	10	242 - 597	Bovine nidovirus TCH5	NC_027199.1	44.7
UT4	Utah	La Sals	Mule Deer (Odocoileus hemionus)	Orthoherpesviridae	82	225 - 7,732	Bovine gammaherpesvirus 6	NC_024303.1	52.4
				Paramyxoviridae	4	269 - 15,465	Respirovirus bovis	NC_002161.1	93.7
				Picornaviridae	1	7220	Bovine rhinitis A virus	NC_038303.1	68.1
				Tobaniviridae	22	226 - 2,166	Bovine nidovirus TCH5	NC_027199.1	29
UT5	Utah	Nebo	Mule Deer (Odocoileus hemionus)	None	-	-	-	-	-
